# Searching α−solenoid proteins involved in organellar gene expression

**DOI:** 10.1101/2025.09.09.674916

**Authors:** Céline Cattelin, Rebecca Goulancourt, Emanuel Chatellet, Alexis Astatourian, Charles Robert, Francis-André Wollman, Ingrid Lafontaine

**Affiliations:** UMR7141, Photobiology and Physiology of Plastids and Microalgae, P3M, Sorbonne Université, CNRS, Institut de Biologie Physico-Chimique, 13 rue Pierre et Marie Curie, F-75005 Paris, France; UPR9080, Laboratoire de Biochimie Théorique, Université Paris Cité, CNRS, Institut de Biologie Physico-Chimique, 13 rue Pierre et Marie Curie, 75005 PARIS, France

## Abstract

In photosynthetic eukaryotes of the green lineage, the expression of the chloroplast genome is mainly regulated post-transcriptionally, by RNA-binding proteins encoded in the nuclear genome (OTAF for Organelle Trans-Acting Factor). Most of those identified to date belong to two families of α−solenoid proteins - the pentatrico-peptide repeat (PPR) and octatrico-peptide repeat (OPR) families - and interact with specific sequences on their target mRNAs through a domain composed of repeated motifs, allowing their maturation, splicing, editing, stabilization and translation activation. To identify new OTAFs, we developed three approaches for annotating α- solenoid proteins targeted to the chloroplast or the mitochondria. One to identify distant homologs of existing OTAF families, and two others (decision tree and random forest classifiers) to identify new OTAF families. The combined approaches efficiently retrieve previously annotated OTAFs in 2 *model organisms.* It identified 1067 OPR proteins and 4983 PPR proteins in 43 proteomes of Archaeplastida. Our analysis also identified putative proteins composed of both OPR and PPR domains. Finally, our results identified 3300 other α-solenoid candidates which are likely to participate as new regulators of organelle gene expression. In particular, we identified new candidates in species in which the regulatory mechanisms of plastid gene expression are still understudied, such as in the glaucophyte *Cyanophora paradoxa* and the red alga *Porphyridium purpureum*. We thus provide valuable new tools to decipher the repertoire of OTAF, as well as new candidates for experimental characterization in the entire eukaryotic tree of life.
