## Supplementary material for "Searching α−solenoid proteins involved in organellar gene expression": Table-S1.xlsx

### Sheet: proteomes
Group	Organism	Database	Uniprot organism Id	Uniprot id	Taxonomy id	Protein count	BUSCO	BUSCO group	URL
Glaucophyta, Cyanophoraceae	Cyanophora paradoxa CCMP329	JGI			2762	25518			https://genome.jgi.doe.gov/portal/pages/dynamicOrganismDownload.jsf?organism=Cyapar1
Rhodophyta	Cyanidioschyzon merolae (strain NIES-3377 / 10D)	Uniprot	280699	UP000007014	2763	4995	C:72.5%[S:71.4%,D:1.2%],F:6.7%,M:20.8%,n:255	eukaryota_odb10	https://www.uniprot.org/proteomes/UP000007014
Rhodophyta	Galdieria sulphuraria	Uniprot	130081	UP000030680	2763	7035	C:78.0%[S:67.8%,D:10.2%],F:7.8%,M:14.1%,n:255	eukaryota_odb10	https://www.uniprot.org/proteomes/UP000030680
Rhodophyta	Gracilariopsis chorda	Uniprot	448386	UP000247409	2763	10593	C:80.8%[S:78.8%,D:2.0%],F:5.1%,M:14.1%,n:255	eukaryota_odb10	https://www.uniprot.org/proteomes/UP000247409
Rhodophyta	Porphyridium purpureum (Porphyridium cruentum)	Uniprot	35688	UP000324585	2763	9673	C:72.5%[S:70.2%,D:2.4%],F:7.8%,M:19.6%,n:255	eukaryota_odb10	https://www.uniprot.org/proteomes/UP000324585
Rhodophyta	Cyanidiococcus yangmingshanensis	Uniprot	2690220	UP000530660	2763	5172	C:55.3%[S:54.1%,D:1.2%],F:16.1%,M:28.6%,n:255	eukaryota_odb10	https://www.uniprot.org/proteomes/UP000530660
Chlorophyta, Ulvophyceae	No reference proteom
Chlorophyta, Trebouxiophyceae	Coccomyxa subellipsoidea (strain C-169)	Uniprot	574566	UP000007264	75967	9799	C:98.1%[S:97.5%,D:0.6%],F:0.8%,M:1.1%,n:1519	chlorophyta_odb10	https://www.uniprot.org/proteomes/UP000007264
Chlorophyta, Trebouxiophyceae	Chlorella variabilis	Uniprot	554065	UP000008141	75968	9831	C:92.9%[S:91.9%,D:1.0%],F:2.6%,M:4.5%,n:1519	chlorophyta_odb10	https://www.uniprot.org/proteomes/UP000008141
Chlorophyta, Trebouxiophyceae	Helicosporidium sp. ATCC 50920	Uniprot	1291522	UP000026042	75969	6029	C:63.5%[S:62.3%,D:1.2%],F:12.6%,M:24.0%,n:1519	chlorophyta_odb10	https://www.uniprot.org/proteomes/UP000026042
Chlorophyta, Trebouxiophyceae	Micractinium conductrix	Uniprot	554055	UP000239649	75970	9815	C:96.1%[S:88.4%,D:7.6%],F:0.7%,M:3.2%,n:1519	chlorophyta_odb10	https://www.uniprot.org/proteomes/UP000239649
Chlorophyta, Trebouxiophyceae	Chlorella sorokiniana (Freshwater)	Uniprot	3076	UP000239899	75971	10201	C:97.6%[S:88.8%,D:8.8%],F:0.6%,M:1.8%,n:1519	chlorophyta_odb10	https://www.uniprot.org/proteomes/UP000239899
Chlorophyta, Chlorophyceae	Volvox carteri f. nagariensis	Uniprot	3068	UP000001058	3166	14335	C:96.6%[S:95.7%,D:0.9%],F:1.0%,M:2.4%,n:1519	chlorophyta_odb10	https://www.uniprot.org/proteomes/UP000001058
Chlorophyta, Chlorophyceae	Chlamydomonas reinhardtii	JGI			3167	19526			https://data.jgi.doe.gov/search?q=Chlamydomonas+reinhardtii&expanded=Phytozome-281
Chlorophyta, Chlorophyceae	Monoraphidium neglectum	Uniprot	145388	UP000054498	3168	16738	C:74.1%[S:70.6%,D:3.6%],F:17.2%,M:8.7%,n:1519	chlorophyta_odb10	https://www.uniprot.org/proteomes/UP000054498
Chlorophyta, Chlorophyceae	Gonium pectorale (Green alga)	Uniprot	33097	UP000075714	3169	16224	C:92.2%[S:91.4%,D:0.7%],F:4.5%,M:3.3%,n:1519	chlorophyta_odb10	https://www.uniprot.org/proteomes/UP000075714
Chlorophyta, Chlorophyceae	Chlamydomonas eustigma	Uniprot	1157962	UP000232323	3170	14139	C:97.2%[S:91.8%,D:5.5%],F:0.7%,M:2.1%,n:1519	chlorophyta_odb10	https://www.uniprot.org/proteomes/UP000232323
Chlorophyta, Chlorophyceae	Tetrabaena socialis	Uniprot	47790	UP000236333	3171	14121	C:61.9%[S:59.9%,D:2.0%],F:18.2%,M:19.9%,n:1519	chlorophyta_odb10	https://www.uniprot.org/proteomes/UP000236333
Chlorophyta, Chlorophyceae	Raphidocelis subcapitata	Uniprot	307507	UP000247498	3172	13347	C:96.1%[S:91.2%,D:4.9%],F:1.2%,M:2.7%,n:1519	chlorophyta_odb10	https://www.uniprot.org/proteomes/UP000247498
Chlorophyta, Chlorophyceae	Tetradesmus obliquus (Acutodesmus obliquus)	Uniprot	3088	UP000256970	3173	18538	C:92.8%[S:70.6%,D:22.1%],F:0.3%,M:6.9%,n:1519	chlorophyta_odb10	https://www.uniprot.org/proteomes/UP000256970
Chlorophyta, Chlorophyceae	Scenedesmus sp. NREL 46B-D3	Uniprot	2650976	UP000588193	3174	17318	C:93.2%[S:89.3%,D:3.9%],F:2.1%,M:4.7%,n:1519	chlorophyta_odb10	https://www.uniprot.org/proteomes/UP000588193
Chlorophyta, Chlorophyceae	Edaphochlamys debaryana	Uniprot	47281	UP000612055	3175	20289	C:96.8%[S:91.2%,D:5.7%],F:1.4%,M:1.7%,n:1519	chlorophyta_odb10	https://www.uniprot.org/proteomes/UP000612055
Chlorophyta, Chlorophyceae	Chlamydomonas schloesseri	Uniprot	2026947	UP000613740	3176	16113	C:97.8%[S:94.5%,D:3.2%],F:0.9%,M:1.4%,n:1519	chlorophyta_odb10	https://www.uniprot.org/proteomes/UP000613740
Chlorophyta, Chlorophyceae	Chlamydomonas incerta	Uniprot	51695	UP000650467	3177	16857	C:95.9%[S:93.0%,D:2.9%],F:2.0%,M:2.1%,n:1519	chlorophyta_odb10	https://www.uniprot.org/proteomes/UP000650467
Chlorophyta, Chlorophyceae	Volvox reticuliferus	Uniprot	1737510	UP000747110	3178	19030	C:91.0%[S:77.9%,D:13.1%],F:0.7%,M:8.4%,n:1519	chlorophyta_odb10	https://www.uniprot.org/proteomes/UP000747110
Chlorophyta, Chlorophyceae	Volvox africanus	Uniprot	51714	UP000747399	3179	18230	C:71.7%[S:60.5%,D:11.2%],F:0.4%,M:27.9%,n:1519	chlorophyta_odb10	https://www.uniprot.org/proteomes/UP000747399
Chlorophyta, Mamiellophyceae	Ostreococcus lucimarinus (strain CCE9901)	Uniprot	436017	UP000001568	1035538	7403	C:97.4%[S:94.7%,D:2.8%],F:1.3%,M:1.3%,n:1519	chlorophyta_odb10	https://www.uniprot.org/proteomes/UP000001568
Chlorophyta, Mamiellophyceae	Micromonas pusilla (strain CCMP1545) (Picoplanktonic)	Uniprot	564608	UP000001876	1035538	10250	C:97.0%[S:96.6%,D:0.4%],F:1.1%,M:1.8%,n:1519	chlorophyta_odb10	https://www.uniprot.org/proteomes/UP000001876
Chlorophyta, Mamiellophyceae	Micromonas commoda (strain RCC299 / NOUM17 / CCMP2709) (Picoplanktonic)	Uniprot	296587	UP000002009	1035538	10115	C:98.0%[S:97.2%,D:0.7%],F:1.1%,M:1.0%,n:1519	chlorophyta_odb10	https://www.uniprot.org/proteomes/UP000002009
Chlorophyta, Mamiellophyceae	Bathycoccus prasinos	Uniprot	41875	UP000198341	1035538	7886	C:96.6%[S:96.2%,D:0.4%],F:0.9%,M:2.6%,n:1519	chlorophyta_odb10	https://www.uniprot.org/proteomes/UP000198341
Chlorophyta, Mamiellophyceae	Ostreococcus tauri	Uniprot	70448	UP000009170	1035538	7745	C:98.2%[S:98.0%,D:0.2%],F:0.5%,M:1.3%,n:1519	chlorophyta_odb10	https://www.uniprot.org/proteomes/UP000009170
Streptophyta	Selaginella moellendorffii (Spikemoss)	Uniprot	88036	UP000001514	35493	33150	C:77.6%[S:12.6%,D:64.9%],F:5.7%,M:16.7%,n:1614	embryophyta_odb10	https://www.uniprot.org/proteomes/UP000001514
Streptophyta	Physcomitrium patens (Spreading-leaved earth moss) (Physcomitrella patens)	Uniprot	3218	UP000006727	35493	47782	C:88.8%[S:1.1%,D:87.7%],F:1.4%,M:9.9%,n:1614	embryophyta_odb10	https://www.uniprot.org/proteomes/UP000006727
Streptophyta	Marchantia polymorpha subsp. ruderalis	Uniprot	1480154	UP000077202	35493	17951	C:79.9%[S:78.9%,D:1.1%],F:4.9%,M:15.2%,n:1614	embryophyta_odb10	https://www.uniprot.org/proteomes/UP000077202
Streptophyta	Marchantia polymorpha (Liverwort) (Marchantia aquatica)	Uniprot	3197	UP000244005	35493	21856	C:87.5%[S:68.9%,D:18.6%],F:1.2%,M:11.3%,n:1614	embryophyta_odb10	https://www.uniprot.org/proteomes/UP000244005
Streptophyta	Chara braunii (Braun's stonewort)	Uniprot	69332	UP000265515	35493	35576	C:72.2%[S:65.4%,D:6.8%],F:11.5%,M:16.2%,n:425	viridiplantae_odb10	https://www.uniprot.org/proteomes/UP000265515
Streptophyta	Ceratodon purpureus	JGI			35493	39339			https://data.jgi.doe.gov/refine-download/phytozome?organism=CpurpureusGG1&expanded=539
Streptophyta	Sphagnum magellanicum	JGI			35493	46801			https://data.jgi.doe.gov/refine-download/phytozome?organism=Smagellanicum&expanded=521
Streptophyta	Mesostigma viride NIES-296	JGI			35493	29795			https://genome.jgi.doe.gov/portal/pages/dynamicOrganismDownload.jsf?organism=Mesvir1
Streptophyta	Thuja plicata	JGI			35493	65809			https://data.jgi.doe.gov/refine-download/phytozome?organism=Tplicata&expanded=572
Streptophyta, Magnoliopsida	Arabidopsis thaliana (Mouse-ear cress)	Uniprot	3702	UP000006548	3398	39324	C:100.0%[S:64.3%,D:35.7%],F:0.0%,M:0.0%,n:4596	brassicales_odb10	https://www.uniprot.org/proteomes/UP000006548
Streptophyta, Magnoliopsida	Oryza sativa subsp. japonica (Rice)	Uniprot	39947	UP000059680	3398	48899	C:84.4%[S:78.1%,D:6.3%],F:5.0%,M:10.6%,n:4896	poales_odb10	https://www.uniprot.org/proteomes/UP000059680
Streptophyta, Magnoliopsida	Nicotiana tabacum (Common tobacco)	Uniprot	4097	UP000084051	3398	73604	C:98.8%[S:18.6%,D:80.2%],F:0.6%,M:0.6%,n:5950	solanales_odb10	https://www.uniprot.org/proteomes/UP000084051
Streptophyta, Magnoliopsida	Vigna radiata var. radiata (Mung bean) (Phaseolus aureus)	Uniprot	3916	UP000087766	3398	35035	C:98.6%[S:64.0%,D:34.6%],F:0.2%,M:1.2%,n:5366	fabales_odb10	https://www.uniprot.org/proteomes/UP000087766
Streptophyta, Magnoliopsida	Cinnamomum micranthum f. kanehirae	Uniprot	337451	UP000283530	3398	26414	C:87.7%[S:82.9%,D:4.8%],F:3.7%,M:8.6%,n:1614	embryophyta_odb10	https://www.uniprot.org/proteomes/UP000283530
