## Supplementary material for "Searching α−solenoid proteins involved in organellar gene expression": Table-S3.xlsx

### Sheet: Sheet1
TMHMM	No replicate needed, results of TMHMM are always the same
		TP (tem pos)	FP (tem neg)	Total	FN	TN
		428	299	727			Precision (PR) (max), tx val pertinentes : TP/(TP+FP)	Recall (SV) (max), tx vrais positifs : TP/(TP+FN)	Accuracy (max), tx bon classmt : (TP+TN)/Total	Specificity (max), tx vrais négatifs : TN/(TN+FP)	1-specificity (min), tx faux positifs : FP/(TN+FP)	F1-score : 2*SV*PR/(SV+PR)	Negative predictive value : FN/(FN+TN)
	no TM helix except between aa 1 and 78	426	286	712	2	13	0.598315	0.995327	0.603851	0.0434783	0.956522	0.747368	0.133333
RADAR	2 different replicates as RADAR shows slightly different results in each run because of BLAST
	REPLICATE 1	TP (tem pos)	FP (tem neg)	Total	FN	TN									REPLICATE 2	TP	FP	Total	FN	TN
		426	286	712			Precision (PR) (max), tx val pertinentes : TP/(TP+FP)	Recall (SV) (max), tx vrais positifs : TP/(TP+FN)	Accuracy (max), tx bon classmt : (TP+TN)/Total	Specificity (max), tx vrais négatifs : TN/(TN+FP)	1-specificity (min), tx faux positifs : FP/(TN+FP)	F1-score : 2*SV*PR/(SV+PR)	Negative predictive value : FN/(FN+TN)			426	287	713			Precision (PR) (max), tx val pertinentes : TP/(TP+FP)	Recall (SV) (max), tx vrais positifs : TP/(TP+FN)	Accuracy (max), tx bon classmt : (TP+TN)/Total	Specificity (max), tx vrais négatifs : TN/(TN+FP)	1-specificity (min), tx faux positifs : FP/(TN+FP)	F1-score : 2*SV*PR/(SV+PR)	Negative predictive value : FN/(FN+TN)
	repeat size ≥ 20	422	258	680	4	28	0.620588	0.99061	0.632022	0.0979021	0.902098	0.76311	0.125		repeat size ≥ 20	422	258	680	4	29	0.620588	0.99061	0.632539	0.101045	0.898955	0.76311	0.121212
	repeat size ≥ 21	421	256	677	5	30	0.621861	0.988263	0.633427	0.104895	0.895105	0.763373	0.142857		repeat size ≥ 21	421	256	677	5	31	0.621861	0.988263	0.633941	0.108014	0.891986	0.763373	0.138889
	repeat size ≥ 22	420	253	673	6	33	0.624071	0.985915	0.636236	0.115385	0.884615	0.764331	0.153846		repeat size ≥ 22	420	253	673	6	34	0.624071	0.985915	0.636746	0.118467	0.881533	0.764331	0.15
	repeat size ≥ 23	418	249	667	8	37	0.626687	0.981221	0.639045	0.129371	0.870629	0.764867	0.177778		repeat size ≥ 23	417	249	666	9	38	0.626126	0.978873	0.638149	0.132404	0.867596	0.763736	0.191489
	repeat size ≥ 24	415	248	663	11	38	0.625943	0.974178	0.636236	0.132867	0.867133	0.762167	0.22449		repeat size ≥ 24	414	248	662	12	39	0.625378	0.971831	0.635344	0.135889	0.864111	0.761029	0.235294
	repeat size ≥ 25	414	247	661	12	39	0.626324	0.971831	0.636236	0.136364	0.863636	0.76173	0.235294		repeat size ≥ 25	412	247	659	14	40	0.62519	0.967136	0.633941	0.139373	0.860627	0.759447	0.259259
	repeat size ≥ 26	412	244	656	14	42	0.628049	0.967136	0.63764	0.146853	0.853147	0.761553	0.25		repeat size ≥ 26	410	244	654	16	43	0.626911	0.962441	0.635344	0.149826	0.850174	0.759259	0.271186
	repeat size ≥ 27	401	240	641	25	46	0.625585	0.941315	0.627809	0.160839	0.839161	0.75164	0.352113		repeat size ≥ 27	400	240	640	26	47	0.625	0.938967	0.626928	0.163763	0.836237	0.750469	0.356164
	repeat size ≥ 28	391	239	630	35	47	0.620635	0.91784	0.615169	0.164336	0.835664	0.74053	0.426829		repeat size ≥ 28	389	239	628	37	48	0.619427	0.913146	0.612903	0.167247	0.832753	0.73814	0.435294
	repeat size ≥ 29	384	231	615	42	55	0.62439	0.901408	0.616573	0.192308	0.807692	0.737752	0.43299		repeat size ≥ 29	383	231	614	43	56	0.623779	0.899061	0.615708	0.195122	0.804878	0.736538	0.434343
	repeat size ≥ 30	372	225	597	54	61	0.623116	0.873239	0.608146	0.213287	0.786713	0.727273	0.469565		repeat size ≥ 30	371	225	596	55	62	0.622483	0.870892	0.607293	0.216028	0.783972	0.726027	0.470085
	repeat size ≥ 31	359	223	582	67	63	0.616838	0.842723	0.592697	0.22028	0.77972	0.712302	0.515385		repeat size ≥ 31	357	222	579	69	65	0.61658	0.838028	0.591865	0.226481	0.773519	0.710448	0.514925
	repeat size ≥ 32	341	221	562	85	65	0.606762	0.800469	0.570225	0.227273	0.772727	0.690283	0.566667		repeat size ≥ 32	338	220	558	88	67	0.605735	0.793427	0.568022	0.233449	0.766551	0.686992	0.567742
	repeat size ≥ 33	304	218	522	122	68	0.582375	0.713615	0.522472	0.237762	0.762238	0.64135	0.642105		repeat size ≥ 33	304	217	521	122	70	0.583493	0.713615	0.524544	0.243902	0.756098	0.642027	0.635417
	repeat size ≥ 34	248	217	465	178	69	0.533333	0.58216	0.445225	0.241259	0.758741	0.556678	0.720648		repeat size ≥ 34	249	216	465	177	71	0.535484	0.584507	0.448808	0.247387	0.752613	0.558923	0.71371
	repeat size ≥ 35	210	214	424	216	72	0.495283	0.492958	0.396067	0.251748	0.748252	0.494118	0.75		repeat size ≥ 35	211	213	424	215	74	0.497642	0.495305	0.399719	0.25784	0.74216	0.496471	0.743945
ard2	No replicate needed, results of ard2 are always the same
		TP (tem pos)	FP (tem neg)	Total	FN	TN
		412	244	656			Precision (PR) (max), tx val pertinentes : TP/(TP+FP)	Recall (SV) (max), tx vrais positifs : TP/(TP+FN)	Accuracy (max), tx bon classmt : (TP+TN)/Total	Specificity (max), tx vrais négatifs : TN/(TN+FP)	1-specificity (min), tx faux positifs : FP/(TN+FP)	F1-score : 2*SV*PR/(SV+PR)	Negative predictive value : FN/(FN+TN)
	dmin 23 dmax 400 nb 2	379	211	590	33	33	0.642373	0.919903	0.628049	0.135246	0.864754	0.756487	0.5
	dmin 23 dmax 400 nb 3	318	164	482	94	80	0.659751	0.771845	0.606707	0.327869	0.672131	0.711409	0.54023
	dmin 23 dmax 400 nb 4	228	95	323	184	149	0.705882	0.553398	0.574695	0.610656	0.389344	0.620408	0.552553
	dmin 23 dmax 400 nb 5	143	49	192	269	195	0.744792	0.347087	0.515244	0.79918	0.20082	0.47351	0.579741
	dmin 24 dmax 400 nb 2	379	210	589	33	34	0.643463	0.919903	0.629573	0.139344	0.860656	0.757243	0.492537
	dmin 24 dmax 400 nb 3	317	163	480	95	81	0.660417	0.769417	0.606707	0.331967	0.668033	0.710762	0.539773
	dmin 24 dmax 400 nb 4	222	94	316	190	150	0.702532	0.538835	0.567073	0.614754	0.385246	0.60989	0.558824
	dmin 24 dmax 400 nb 5	135	48	183	277	196	0.737705	0.32767	0.504573	0.803279	0.196721	0.453782	0.585624
	dmin 25 dmax 400 nb 2	377	210	587	35	34	0.642249	0.915049	0.626524	0.139344	0.860656	0.754755	0.507246
	dmin 25 dmax 400 nb 3	317	163	480	95	81	0.660417	0.769417	0.606707	0.331967	0.668033	0.710762	0.539773
	dmin 25 dmax 400 nb 4	222	92	314	190	152	0.707006	0.538835	0.570122	0.622951	0.377049	0.61157	0.555556
	dmin 25 dmax 400 nb 5	134	47	181	278	197	0.740331	0.325243	0.504573	0.807377	0.192623	0.451939	0.585263
	dmin 26 dmax 400 nb 2	377	210	587	35	34	0.642249	0.915049	0.626524	0.139344	0.860656	0.754755	0.507246
	dmin 26 dmax 400 nb 3	317	162	479	95	82	0.661795	0.769417	0.608232	0.336066	0.663934	0.71156	0.536723
	dmin 26 dmax 400 nb 4	219	91	310	193	153	0.706452	0.531553	0.567073	0.627049	0.372951	0.606648	0.557803
	dmin 26 dmax 400 nb 5	132	45	177	280	199	0.745763	0.320388	0.504573	0.815574	0.184426	0.448217	0.584551
	dmin 27 dmax 400 nb 2	377	210	587	35	34	0.642249	0.915049	0.626524	0.139344	0.860656	0.754755	0.507246
	dmin 27 dmax 400 nb 3	315	159	474	97	85	0.664557	0.764563	0.609756	0.348361	0.651639	0.711061	0.532967
	dmin 27 dmax 400 nb 4	219	90	309	193	154	0.708738	0.531553	0.568598	0.631148	0.368852	0.60749	0.556196
	dmin 27 dmax 400 nb 5	129	45	174	283	199	0.741379	0.313107	0.5	0.815574	0.184426	0.440273	0.587137
	dmin 28 dmax 400 nb 2	376	210	586	36	34	0.641638	0.912621	0.625	0.139344	0.860656	0.753507	0.514286
	dmin 28 dmax 400 nb 3	314	157	471	98	87	0.666667	0.762136	0.61128	0.356557	0.643443	0.711212	0.52973
	dmin 28 dmax 400 nb 4	219	88	307	193	156	0.713355	0.531553	0.571646	0.639344	0.360656	0.609179	0.553009
	dmin 28 dmax 400 nb 5	128	44	172	284	200	0.744186	0.31068	0.5	0.819672	0.180328	0.438356	0.586777
	dmin 29 dmax 400 nb 2	376	210	586	36	34	0.641638	0.912621	0.625	0.139344	0.860656	0.753507	0.514286
	dmin 29 dmax 400 nb 3	312	157	469	100	87	0.665245	0.757282	0.608232	0.356557	0.643443	0.708286	0.534759
	dmin 29 dmax 400 nb 4	218	88	306	194	156	0.712418	0.529126	0.570122	0.639344	0.360656	0.607242	0.554286
	dmin 29 dmax 400 nb 5	127	43	170	285	201	0.747059	0.308252	0.5	0.82377	0.17623	0.436426	0.58642
	dmin 30 dmax 400 nb 2	374	208	582	38	36	0.642612	0.907767	0.625	0.147541	0.852459	0.752515	0.513514
	dmin 30 dmax 400 nb 3	311	156	467	101	88	0.665953	0.754854	0.608232	0.360656	0.639344	0.707622	0.534392
	dmin 30 dmax 400 nb 4	214	87	301	198	157	0.710963	0.519417	0.565549	0.643443	0.356557	0.600281	0.557746
	dmin 30 dmax 400 nb 5	126	42	168	286	202	0.75	0.305825	0.5	0.827869	0.172131	0.434483	0.586066
	dmin 31 dmax 400 nb 2	373	208	581	39	36	0.641997	0.90534	0.623476	0.147541	0.852459	0.751259	0.52
	dmin 31 dmax 400 nb 3	311	154	465	101	90	0.668817	0.754854	0.61128	0.368852	0.631148	0.709236	0.528796
	dmin 31 dmax 400 nb 4	212	85	297	200	159	0.713805	0.514563	0.565549	0.651639	0.348361	0.598025	0.557103
	dmin 31 dmax 400 nb 5	124	42	166	288	202	0.746988	0.300971	0.496951	0.827869	0.172131	0.429066	0.587755
	dmin 32 dmax 400 nb 2	373	208	581	39	36	0.641997	0.90534	0.623476	0.147541	0.852459	0.751259	0.52
	dmin 32 dmax 400 nb 3	308	149	457	104	95	0.673961	0.747573	0.614329	0.389344	0.610656	0.708861	0.522613
	dmin 32 dmax 400 nb 4	210	84	294	202	160	0.714286	0.509709	0.564024	0.655738	0.344262	0.594901	0.558011
	dmin 32 dmax 400 nb 5	120	40	160	292	204	0.75	0.291262	0.493902	0.836066	0.163934	0.41958	0.58871
	dmin 33 dmax 400 nb 2	373	207	580	39	37	0.643103	0.90534	0.625	0.151639	0.848361	0.752016	0.513158
	dmin 33 dmax 400 nb 3	307	148	455	105	96	0.674725	0.745146	0.614329	0.393443	0.606557	0.708189	0.522388
	dmin 33 dmax 400 nb 4	205	84	289	207	160	0.709343	0.497573	0.556402	0.655738	0.344262	0.584879	0.564033
	dmin 33 dmax 400 nb 5	116	39	155	296	205	0.748387	0.281553	0.489329	0.840164	0.159836	0.409171	0.590818
	dmin 34 dmax 400 nb 2	373	207	580	39	37	0.643103	0.90534	0.625	0.151639	0.848361	0.752016	0.513158
	dmin 34 dmax 400 nb 3	304	148	452	108	96	0.672566	0.737864	0.609756	0.393443	0.606557	0.703704	0.529412
	dmin 34 dmax 400 nb 4	199	83	282	213	161	0.705674	0.48301	0.54878	0.659836	0.340164	0.573487	0.569519
	dmin 34 dmax 400 nb 5	113	38	151	299	206	0.748344	0.274272	0.48628	0.844262	0.155738	0.401421	0.592079
	dmin 35 dmax 400 nb 2	373	206	579	39	38	0.644214	0.90534	0.626524	0.155738	0.844262	0.752775	0.506494
	dmin 35 dmax 400 nb 3	303	148	451	109	96	0.67184	0.735437	0.608232	0.393443	0.606557	0.702202	0.531707
	dmin 35 dmax 400 nb 4	193	83	276	219	161	0.699275	0.468447	0.539634	0.659836	0.340164	0.561047	0.576316
	dmin 35 dmax 400 nb 5	106	36	142	306	208	0.746479	0.257282	0.478659	0.852459	0.147541	0.382671	0.595331
Targeting	No replicate needed, results of LOCALIZER, TargetP1, TargetP2, Deeploc and Wolfpsort are always the same
		TP (tem pos)	FP (tem neg)	Total	FN	TN
		210	84	294			Precision (PR) (max), tx val pertinentes : TP/(TP+FP)	Recall (SV) (max), tx vrais positifs : TP/(TP+FN)	Accuracy (max), tx bon classmt : (TP+TN)/Total	Specificity (max), tx vrais négatifs : TN/(TN+FP)	1-specificity (min), tx faux positifs : FP/(TN+FP)	F1-score : 2*SV*PR/(SV+PR)	Negative predictive value : FN/(FN+TN)
	loca : mito/chloro x1	182	70	252	28	14	0.722222	0.866667	0.666667	0.166667	0.833333	0.787879	0.666667
	loca : mito/chloro x2	147	52	199	63	32	0.738693	0.7	0.608844	0.380952	0.619048	0.718826	0.663158
STATS		TP (tem pos)	FP (tem neg)	Total	FN	TN
		428	299	727			Precision (PR) (max), tx val pertinentes : TP/(TP+FP)	Recall (SV) (max), tx vrais positifs : TP/(TP+FN)	Accuracy (max), tx bon classmt : (TP+TN)/Total	Specificity (max), tx vrais négatifs : TN/(TN+FP)	1-specificity (min), tx faux positifs : FP/(TN+FP)	F1-score : 2*SV*PR/(SV+PR)	Negative predictive value : FN/(FN+TN)
		147	52	199	281	247	0.738693	0.343458	0.541953	0.826087	0.173913	0.4689	0.532197

### Sheet: Feuil1
	412	244	656			Precision (PR) (max), tx val pertinentes : TP/(TP+FP)	Recall (SV) (max), tx vrais positifs : TP/(TP+FN)	Accuracy (max), tx bon classmt : (TP+TN)/Total	Specificity (max), tx vrais négatifs : TN/(TN+FP)	1-specificity (min), tx faux positifs : FP/(TN+FP)	F1-score : 2*SV*PR/(SV+PR)	Negative predictive value : FN/(FN+TN)
dmin 24 dmax 400 nb 2	379	210	589	33	34	0.643463	0.919903	0.629573	0.139344	0.860656	0.757243	0.492537
dmin 23 dmax 400 nb 2	379	211	590	33	33	0.642373	0.919903	0.628049	0.135246	0.864754	0.756487	0.5
dmin 25 dmax 400 nb 2	377	210	587	35	34	0.642249	0.915049	0.626524	0.139344	0.860656	0.754755	0.507246
dmin 26 dmax 400 nb 2	377	210	587	35	34	0.642249	0.915049	0.626524	0.139344	0.860656	0.754755	0.507246
dmin 27 dmax 400 nb 2	377	210	587	35	34	0.642249	0.915049	0.626524	0.139344	0.860656	0.754755	0.507246
dmin 28 dmax 400 nb 2	376	210	586	36	34	0.641638	0.912621	0.625	0.139344	0.860656	0.753507	0.514286
dmin 29 dmax 400 nb 2	376	210	586	36	34	0.641638	0.912621	0.625	0.139344	0.860656	0.753507	0.514286
dmin 35 dmax 400 nb 2	373	206	579	39	38	0.644214	0.90534	0.626524	0.155738	0.844262	0.752775	0.506494
dmin 30 dmax 400 nb 2	374	208	582	38	36	0.642612	0.907767	0.625	0.147541	0.852459	0.752515	0.513514
dmin 33 dmax 400 nb 2	373	207	580	39	37	0.643103	0.90534	0.625	0.151639	0.848361	0.752016	0.513158
dmin 34 dmax 400 nb 2	373	207	580	39	37	0.643103	0.90534	0.625	0.151639	0.848361	0.752016	0.513158
dmin 31 dmax 400 nb 2	373	208	581	39	36	0.641997	0.90534	0.623476	0.147541	0.852459	0.751259	0.52
dmin 32 dmax 400 nb 2	373	208	581	39	36	0.641997	0.90534	0.623476	0.147541	0.852459	0.751259	0.52
dmin 26 dmax 400 nb 3	317	162	479	95	82	0.661795	0.769417	0.608232	0.336066	0.663934	0.71156	0.536723
dmin 23 dmax 400 nb 3	318	164	482	94	80	0.659751	0.771845	0.606707	0.327869	0.672131	0.711409	0.54023
dmin 28 dmax 400 nb 3	314	157	471	98	87	0.666667	0.762136	0.61128	0.356557	0.643443	0.711212	0.52973
dmin 27 dmax 400 nb 3	315	159	474	97	85	0.664557	0.764563	0.609756	0.348361	0.651639	0.711061	0.532967
dmin 24 dmax 400 nb 3	317	163	480	95	81	0.660417	0.769417	0.606707	0.331967	0.668033	0.710762	0.539773
dmin 25 dmax 400 nb 3	317	163	480	95	81	0.660417	0.769417	0.606707	0.331967	0.668033	0.710762	0.539773
dmin 31 dmax 400 nb 3	311	154	465	101	90	0.668817	0.754854	0.61128	0.368852	0.631148	0.709236	0.528796
dmin 32 dmax 400 nb 3	308	149	457	104	95	0.673961	0.747573	0.614329	0.389344	0.610656	0.708861	0.522613
dmin 29 dmax 400 nb 3	312	157	469	100	87	0.665245	0.757282	0.608232	0.356557	0.643443	0.708286	0.534759
dmin 33 dmax 400 nb 3	307	148	455	105	96	0.674725	0.745146	0.614329	0.393443	0.606557	0.708189	0.522388
dmin 30 dmax 400 nb 3	311	156	467	101	88	0.665953	0.754854	0.608232	0.360656	0.639344	0.707622	0.534392
dmin 34 dmax 400 nb 3	304	148	452	108	96	0.672566	0.737864	0.609756	0.393443	0.606557	0.703704	0.529412
dmin 35 dmax 400 nb 3	303	148	451	109	96	0.67184	0.735437	0.608232	0.393443	0.606557	0.702202	0.531707
dmin 23 dmax 400 nb 4	228	95	323	184	149	0.705882	0.553398	0.574695	0.610656	0.389344	0.620408	0.552553
dmin 25 dmax 400 nb 4	222	92	314	190	152	0.707006	0.538835	0.570122	0.622951	0.377049	0.61157	0.555556
dmin 24 dmax 400 nb 4	222	94	316	190	150	0.702532	0.538835	0.567073	0.614754	0.385246	0.60989	0.558824
dmin 28 dmax 400 nb 4	219	88	307	193	156	0.713355	0.531553	0.571646	0.639344	0.360656	0.609179	0.553009
dmin 27 dmax 400 nb 4	219	90	309	193	154	0.708738	0.531553	0.568598	0.631148	0.368852	0.60749	0.556196
dmin 29 dmax 400 nb 4	218	88	306	194	156	0.712418	0.529126	0.570122	0.639344	0.360656	0.607242	0.554286
dmin 26 dmax 400 nb 4	219	91	310	193	153	0.706452	0.531553	0.567073	0.627049	0.372951	0.606648	0.557803
dmin 30 dmax 400 nb 4	214	87	301	198	157	0.710963	0.519417	0.565549	0.643443	0.356557	0.600281	0.557746
dmin 31 dmax 400 nb 4	212	85	297	200	159	0.713805	0.514563	0.565549	0.651639	0.348361	0.598025	0.557103
dmin 32 dmax 400 nb 4	210	84	294	202	160	0.714286	0.509709	0.564024	0.655738	0.344262	0.594901	0.558011
dmin 33 dmax 400 nb 4	205	84	289	207	160	0.709343	0.497573	0.556402	0.655738	0.344262	0.584879	0.564033
dmin 34 dmax 400 nb 4	199	83	282	213	161	0.705674	0.48301	0.54878	0.659836	0.340164	0.573487	0.569519
dmin 35 dmax 400 nb 4	193	83	276	219	161	0.699275	0.468447	0.539634	0.659836	0.340164	0.561047	0.576316
dmin 23 dmax 400 nb 5	143	49	192	269	195	0.744792	0.347087	0.515244	0.79918	0.20082	0.47351	0.579741
dmin 24 dmax 400 nb 5	135	48	183	277	196	0.737705	0.32767	0.504573	0.803279	0.196721	0.453782	0.585624
dmin 25 dmax 400 nb 5	134	47	181	278	197	0.740331	0.325243	0.504573	0.807377	0.192623	0.451939	0.585263
dmin 26 dmax 400 nb 5	132	45	177	280	199	0.745763	0.320388	0.504573	0.815574	0.184426	0.448217	0.584551
dmin 27 dmax 400 nb 5	129	45	174	283	199	0.741379	0.313107	0.5	0.815574	0.184426	0.440273	0.587137
dmin 28 dmax 400 nb 5	128	44	172	284	200	0.744186	0.31068	0.5	0.819672	0.180328	0.438356	0.586777
dmin 29 dmax 400 nb 5	127	43	170	285	201	0.747059	0.308252	0.5	0.82377	0.17623	0.436426	0.58642
dmin 30 dmax 400 nb 5	126	42	168	286	202	0.75	0.305825	0.5	0.827869	0.172131	0.434483	0.586066
dmin 31 dmax 400 nb 5	124	42	166	288	202	0.746988	0.300971	0.496951	0.827869	0.172131	0.429066	0.587755
dmin 32 dmax 400 nb 5	120	40	160	292	204	0.75	0.291262	0.493902	0.836066	0.163934	0.41958	0.58871
dmin 33 dmax 400 nb 5	116	39	155	296	205	0.748387	0.281553	0.489329	0.840164	0.159836	0.409171	0.590818
dmin 34 dmax 400 nb 5	113	38	151	299	206	0.748344	0.274272	0.48628	0.844262	0.155738	0.401421	0.592079
dmin 35 dmax 400 nb 5	106	36	142	306	208	0.746479	0.257282	0.478659	0.852459	0.147541	0.382671	0.595331
