## Supplementary material for "Searching α−solenoid proteins involved in organellar gene expression": Table-S5.xlsx

### Sheet: Feuil1
DTRF candidates	C. reinhardtii	C. sorokiniana	O. tauri	A. thaliana	P. patens	M. polymorpha	Cyanidiococcus	C. merolae	Galdieria	G. chorda	P.purpureum	C. paradoxa	All species
a-solenoid shape	45	32	6	32	19	13	5	6	4	13	25	73	273
a-solenoid compatible	36	10	1	0	0	2	0	0	4	1	0	27	81
helices low quality	4	13	4	2	5	2	1	1	0	1	1	26	60
beta strands and alpha helices low quality	11	0	0	0	0	0	0	0	1	0	4	1	17
beta-alpha solenoid	24	7	1	10	3	3	0	2	3	4	9	21	87
others	2	11	0	0	0	0	0	0	0	1	0	9	23
including annotated PPR/OPR not detected by IPB	2	na	na	5	na	na	na	na	na	na	na	na	7
no prediction	69	40	1	0	8	0	0	0	1	1	2	0	122
total	189	113	13	45	35	20	6	9	13	20	41	157	661
% a-solenoid	67.5	57.5342	58.3333	71.1111	70.3704	75	83.3333	66.6667	66.6667	73.6842	64.1026	63.6943	65.6772
% a-solenoid + helices low quality	70.8333	75.3425	91.6667	75.5556	88.8889	85	100	77.7778	66.6667	78.9474	66.6667	80.2548	76.8089
