## Supplementary material for "Searching α−solenoid proteins involved in organellar gene expression": Table-S9.xlsx

### Sheet: TS9
		PPR motifs					OPR motifs
		Singletons	Species-specific families	Group-specific families	Inter-group families	total clusters	Singletons	Species-specific families	Group-specific families	Inter-group families	total clusters
	clusters	73	5307	3086	140	8533	82	163	797	18	978
	% motifs	11.0014	25.8152	59.2587	3.92471		1.52706	11.2733	84.1455	3.05412
	mean number of species for cluster > 4 motifs	1	1	4	6.8		1	1	5.8	5.7
	mean number of species for cluster > 9 motifs	1	1	6.7	11		1	1	5.5	2
		11.0014	25.8152	59.2587	3.92471		1.52706	11.2733	84.1455	3.05412
	motifs	3431	8051	18481	1224	31187	68	502	3747	136	4453
Group	detailed by species
Glaucophyta	Cyanophora paradoxa	9	21	0	38	59	1	1	0	7	8
Rhodophyta	Gracilariopsis chorda	7	24	2	23	49	0	0	0	0	0
	Porphyridium purpureum	7	28	2	26	56	3	20	0	3	23
	Cyanidioschyzon merolae	1	1	7	1	9	0	0	0	0	0
	Cyanidiococcus yangmingshanensis	1	1	9	2	12	0	0	0	0	0
	Galdieria sulphuraria	4	6	0	10	16	0	0	0	0	0
Chlorophyta	Coccomyxa subellipsoidea	4	4	28	15	47	0	2	8	1	11
	Helicosporidium sp.	0	0	10	0	10	1	1	4	1	6
	Micractinium conductrix	2	2	70	20	92	1	1	21	2	24
	Chlorella variabilis	2	2	55	14	71	0	0	19	1	20
	Chlorella sorokiniana	4	4	64	22	90	1	26	23	2	51
s	Tetradesmus obliquus	1	1	23	6	30	3	31	178	4	213
	Scenedesmus sp.	0	0	29	7	36	1	7	176	3	186
	Raphidocelis subcapitata	2	2	44	8	54	9	99	180	4	283
	Monoraphidium neglectum	0	0	32	12	44	8	16	180	4	200
	Edaphochlamys debaryana	0	0	23	9	32	8	81	373	4	458
	Chlamydomonas schloesseri	0	0	26	9	35	2	11	348	3	362
	Chlamydomonas incerta	0	0	28	9	37	1	1	364	3	368
	Chlamydomonas reinhardtii	0	0	28	9	37	3	46	579	3	628
	Tetrabaena socialis	0	0	16	4	20	2	76	198	1	275
	Gonium pectorale	0	0	20	8	28	4	30	258	2	290
	Volvox carteri	0	0	19	8	27	2	4	238	2	244
	Volvox reticuliferus	0	0	28	7	35	5	5	258	2	265
	Volvox africanus	0	0	25	5	30	3	3	220	2	225
	Chlamydomonas eustigma	2	2	23	10	35	4	20	54	4	78
	Bathycoccus prasinos	0	0	16	8	24	2	2	2	0	4
	Ostreococcus lucimarinus	1	1	41	8	50	2	2	16	0	18
	Ostreococcus tauri	1	1	40	8	49	1	3	14	0	17
	Micromonas pusilla	3	3	31	14	48	0	3	8	0	11
	Micromonas commoda	2	2	31	10	43	0	2	12	1	15
Streptophyta	Mesostigma viride	12	106	38	50	194	1	9	0	75	84
	Chara braunii	37	65	122	23	210	0	0	0	2	2
	Ceratodon purpureus	46	69	637	20	726	0	0	2	0	2
	Physcomitrium patens	55	61	573	19	653	0	0	2	0	2
	Sphagnum magellanicum	120	317	1611	19	1947	0	0	0	0	0
	Marchantia polymorpha	2	442	330	28	800	0	0	0	0	0
	Vigna radiata	470	792	2666	29	3487	0	0	2	0	2
	Arabidopsis thaliana	558	794	2214	32	3040	0	0	2	0	2
	Nicotiana tabacum	293	1356	2465	90	3911	0	0	0	0	0
	Cinnamomum micranthum	472	725	1923	42	2690	0	0	2	0	2
	Oryza sativa	403	635	1764	28	2427	0	0	2	0	2
	Thuja plicata	628	808	2336	187	3331	0	0	2	0	2
	Selaginella moellendorffii	282	1776	1032	327	3135	0	0	2	0	2
